# Tracing the evolution and genomic dynamics of mating-type loci in *Cryptococcus* pathogens and closely related species

**DOI:** 10.1101/2025.02.12.637874

**Authors:** Marco A. Coelho, Márcia David-Palma, Seonju Marincowitz, Janneke Aylward, Nam Q. Pham, Andrey M. Yurkov, Brenda D. Wingfield, Michael J. Wingfield, Sheng Sun, Joseph Heitman

## Abstract

Sexual reproduction in basidiomycete fungi is governed by *MAT* loci (*P/R* and *HD*), which exhibit remarkable evolutionary plasticity, characterized by expansions, rearrangements, and gene losses often associated with mating system transitions. The sister genera *Cryptococcus* and *Kwoniella* provide a powerful framework for studying *MAT* loci evolution owing to their diverse reproductive strategies and distinct architectures, spanning bipolar and tetrapolar systems with either linked or unlinked *MAT* loci. Building on recent comparative genomic analyses, we generated additional chromosome-level assemblies, uncovering distinct trajectories shaping *MAT* loci organization. Contrasting with the small-scale expansions and gene acquisitions observed in *Kwoniella*, our analyses revealed independent expansions of the *P/R* locus in tetrapolar *Cryptococcus*, possibly driven by pheromone gene duplications. Notably, these expansions coincided with a pronounced GC-content reduction best explained by reduced GC-biased gene conversion following recombination suppression, rather than relaxed codon usage selection. Diverse modes of *MAT* locus linkage were also identified, including three previously unrecognized transitions: one resulting in a pseudobipolar arrangement and two leading to bipolarity. All three transitions involved translocations. In the pseudobipolar configuration, the *P/R* and *HD* loci remained on the same chromosome but genetically unlinked, whereas the bipolar transitions additionally featured rearrangements that fused the two loci into a nonrecombining region. Mating assays confirmed a sexual cycle in *C. decagattii*, demonstrating its ability to undergo mating and sporulation. Progeny analysis in *K. mangrovensis* revealed substantial ploidy variation and aneuploidy, likely stemming from haploid-diploid mating, yet evidence of recombination and loss of heterozygosity indicates that meiotic exchange occurs despite irregular chromosome segregation. Our findings underscore the importance of continued diversity sampling and provide further evidence for convergent evolution of fused *MAT* loci in basidiomycetes, offering new insights into the genetic and chromosomal changes driving reproductive transitions.
