## Supplementary material for "Tracing the evolution and genomic dynamics of mating-type loci in *Cryptococcus* pathogens and closely related species": S5 Appendix

### Sheet: Index
S5 Appendix. List of Primers and PCR-RFLP analysis of K. mangrovensis sexual progeny
	Sheet A. List of primers and conditions used to perform PCR-RFLP
	Sheet B. List of F1 progeny recovered from CBS8507xCBS10435 cross and selected for Illumina sequencing after PCR-RFLP analysis
	Sheet C. List of all F1 progeny recovered from CBS8507xCBS10435 cross
	Sheet D. PCR-RFLP results for amplicon MP293-MP294 digested with EcoRV
	Sheet E. PCR-RFLP results for amplicon MP303-MP304 digested with EcoRV
	Sheet F. PCR-RFLP results for amplicon MP307-MP308 digested with EcoRV
	Sheet G. PCR-RFLP results for amplicon MP309-MP310 digested with EcoRV
	Sheet H. PCR-RFLP results for amplicon MP311-MP312 digested with EcoRI
	Sheet I. PCR-RFLP results for amplicon MP313-MP314 digested with ClaI

### Sheet: A
A. List of primers and conditions used to perform PCR-RFLP.
					Size of amplicon (bp)		Restriction enzyme
K. mangrovensis chromosomes	Primers	Primer sequence	TM (°C)	Amplification temperature (°C)	CBS8507	CBS10435		Restriction fragments (ordered by SIZE)
1	MP293	AATCGACCAAGAGGAGGG	61.7	55	5558	5618	EcoRV	CBS8507	639	722	922	1465	1810
	MP294	TAAGGTGAAGCGTAAGTCG	58.1					CBS10432	112	722	1456	1620	1708
	MP303	ATCATCTCGATTATACTCGCCG	63.9	60	4509	4506	EcoRV	CBS8507	339	4179
	MP304	TACAAACGAGACGGTCGAAAGG	67.1					CBS10432	56	285	419	3746
2	MP307	ATGAGCGATTTTTCAATCCC	62.7	58	3959	3978	EcoRV	CBS8507	318	1487	2154
	MP308	ACRACCGAAGAGAAGCTCG	62.2/64.7					CBS10432	318	530	830	971	1330
	MP309	TATGATATTACCCATCGCCG	62	60	5992	6013	EcoRV	CBS8507	104	408	914	1959	2631
	MP310	TTGACACCTTGAGCAAGATCG	65.3					CBS10432	104	408	2631	2873
3	MP311	TGTTATAGCTACACTCGCC	55.5	50	3901	3882	EcoRI	CBS8507	310	1644	1939
	MP312	ATATAAAGCTTTTCACTTCG	53					CBS10432	668	3210
	MP313	ATGAAGTCCTCTTTCCTCTTTGG	63.5	60	3500	3764	ClaI	CBS8507	398	616	905	1599
	MP314	TCTTTGTCATTGCTCACTCTGG	64.3					CBS10432	400	608	2752

### Sheet: B
List of F1 progeny recovered from CBS8507xCBS10435 cross and selected for Illumina sequencing after PCR-RFLP analysis.
			Alele from parental strain CBS8507, CBS10432 or both in the respective PCR-RFLP
F1 Isolate ID	Cross on media	Cell cluster	MP293/MP294	MP303/MP304	MP307/MP308	MP309/MP310	MP311/MP312	MP313/MP314
CBS8507
CBS10432
MP11	V8, pH 5	A3
MP15	V8, pH 5	A7
MP16	V8, pH 5	C1
MP18	V8, pH 5	C3
MP49	CMA	G1
MP50	CMA	G2
MP51	CMA	G3
MP54	CMA	H2
MP59	CMA	G5
CBS8507
CBS10432
8507+10432	Mix of alleles from both parental strains

### Sheet: C
C. List of all F1 progeny recovered from CBS8507xCBS10435 cross. Isolates in bold indicate the ones selected for Illumina sequencing after PCR-RFLP.
			Allele from parental strain CBS8507, CBS10432 or both in the respective PCR-RFLP
F1 Isolate ID	Cross on media	Cell cluster	MP293/ MP294	MP303/ MP304	MP307/ MP308	MP309/ MP310	MP311/ MP312	MP313/ MP314		Cluster	germinated/dissect	Germination frequency (%)
CBS8507 (P1)										A	7/8	87.5	V8, pH 5
CBS10432 (P2)										B	1/8	12.5
MP09	V8, pH 5	A1		N.A.						C	4/8	50
MP10	V8, pH 5	A2				N.A.				D	7/8	87.5
MP11	V8, pH 5	A3								E	12/12	100	CMA
MP12	V8, pH 5	A4								F	10/10	100
MP13	V8, pH 5	A5	N.A.							G	5/6	83.3333
MP14	V8, pH 5	A6								H	5/6	83.3333
MP15	V8, pH 5	A7
MP16	V8, pH 5	C1
MP17	V8, pH 5	C2
MP18	V8, pH 5	C3
MP19	V8, pH 5	C4
MP20	V8, pH 5	D1
MP21	V8, pH 5	D2
MP22	V8, pH 5	D3
MP23	V8, pH 5	D4
MP24	V8, pH 5	D5
MP25	V8, pH 5	D6					N.A.
MP26	V8, pH 5	D7					N.A.
MP27	CMA	E1					N.A.
MP28	CMA	E2					N.A.
MP29	CMA	E3					N.A.
MP30	CMA	E4					N.A.
MP31	CMA	E5					N.A.
MP32	CMA	E6					N.A.
MP33	CMA	E7
MP34	CMA	E8													Example of two cell clusters (arrows) from which cells were dissected
MP35	CMA	E9
MP36	CMA	E10
MP37	CMA	E11	N.A.	N.A.		N.A.	N.A.
MP38	CMA	E12
MP39	CMA	F1
MP40	CMA	F2
MP41	CMA	F3
MP42	CMA	F4
MP43	CMA	F5
MP44	CMA	F6
MP45	CMA	F7
MP46	CMA	F8
MP47	CMA	F9
MP48	CMA	F10
MP49	CMA	G1
MP50	CMA	G2
MP51	CMA	G3
MP52	CMA	G4
MP53	CMA	H1	N.A.	N.A.		N.A.	N.A.	N.A.
MP54	CMA	H2
MP55	CMA	H3	N.A.	N.A.	N.A.	N.A.	N.A.	N.A.
MP56	CMA	H4	N.A.	N.A.	N.A.	N.A.	N.A.	N.A.
MP57	CMA	H5
MP58	V8, pH 5	B1	N.A.	N.A.		N.A.	N.A.
MP59	CMA	G5
N.A = no amplification
Mix of alleles from both parental strains indicated in brown

### Sheet: D
D. Amplicon MP293-MP294 digested with EcoRV
Well number	Sample
1	Gene Ruler
2	MP33
3	MP17
4	MP10
5	MP18
6	MP11
7	MP19
8	MP12
9	MP20
10	MP13
11	MP21
12	MP14
13	MP22
14	MP15
15	MP23
16	MP16
17	MP24
18	MP25
19	MP26
20	MP27
21	MP28
22	MP29
23	MP30
24	MP31
25	MP32
26	Gene Ruler
Well number	Sample
1	Gene Ruler
2	MP33
3	MP41
4	MP34
5	MP42
6	MP35
7	MP43
8	MP36
9	MP44
10	MP37
11	MP45
12	MP38
13	MP46
14	MP39
15	MP47
16	MP40
17	MP48
18	MP49
19	MP50
20	MP51
21	MP52
22	MP53
23	MP54
24	MP55
25	MP56
26	Gene Ruler
Well number	Sample
1	Gene Ruler
2	MP57
3	Empty
4	MP58
5	Empty
6	MP59
7	Empty
8	CBS8507
9	Empty
10	CBS10435
11	Empty
12	H2O
13	Gene Ruler
Well number	Sample
1	CBS8507
2	CBS10435
3	CBS8507+CBS10435
4	H2O
5	Gene Ruler

### Sheet: E
E. Amplicon MP303-MP304 digested with EcoRV
Well number	Sample
1	Gene Ruler
2	MP9
3	MP17
4	MP10
5	MP18
6	MP11
7	MP19
8	MP12
9	MP20
10	MP13
11	MP21
12	MP14
13	MP22
14	MP15
15	MP23
16	MP16
17	MP24
18	Gene Ruler
Well number	Sample
1	Gene Ruler
2	MP25
3	MP33
4	MP26
5	MP34
6	MP27
7	MP35
8	MP28
9	MP36
10	MP29
11	MP37
12	MP30
13	MP38
14	MP31
15	MP39
16	MP32
17	MP40
18	Gene Ruler
Well number	Sample
1	Gene Ruler
2	MP41
3	MP49
4	MP42
5	MP50
6	MP43
7	MP51
8	MP44
9	MP52
10	MP45
11	MP53
12	MP46
13	MP54
14	MP47
15	MP55
16	MP48
17	MP56
18	Gene Ruler
Well number	Sample
1	Gene Ruler
2	MP57
3	Empty
4	MP58
5	Empty
6	MP59
7	Empty
8	CBS8507
9	Empty
10	CBS10435
11	Empty
12	H2O
13	Empty
14	CBS8507+CBS10435
15	Empty
16	Empty
17	Gene Ruler

### Sheet: F
F. Amplicon MP307-MP308 digested with EcoRV
Well number	Sample
1	Gene Ruler
2	MP9
3	MP17
4	MP10
5	MP18
6	MP11
7	MP19
8	MP12
9	MP20
10	MP13
11	MP21
12	MP14
13	MP22
14	MP15
15	MP23
16	MP16
17	MP24
18	Gene Ruler
Well number	Sample
1	Gene Ruler
2	MP25
3	MP33
4	MP26
5	MP34
6	MP27
7	MP35
8	MP28
9	MP36
10	MP29
11	MP37
12	MP30
13	MP38
14	MP31
15	MP39
16	MP32
17	MP40
18	Gene Ruler
Well number	Sample
1	Gene Ruler
2	MP41
3	MP49
4	MP42
5	MP50
6	MP43
7	MP51
8	MP44
9	MP52
10	MP45
11	MP53
12	MP46
13	MP54
14	MP47
15	MP55
16	MP48
17	MP56
18	Gene Ruler
Well number	Sample
1	Gene Ruler
2	MP57
3	Empty
4	MP58
5	Empty
6	MP59
7	Empty
8	CBS8507
9	Empty
10	CBS10435
11	Empty
12	H2O
13	Empty
14	CBS8507+CBS10435
15	Empty
16	Empty
17	Gene Ruler

### Sheet: G
G. Amplicon MP309-MP310 digested with EcoRV
Well number	Sample
1	Gene Ruler
2	MP9
3	MP17
4	MP10
5	MP18
6	MP11
7	MP19
8	MP12
9	MP20
10	MP13
11	MP21
12	MP14
13	MP22
14	MP15
15	MP23
16	MP16
17	MP24
18	Gene Ruler
Well number	Sample
1	Gene Ruler
2	MP25
3	MP33
4	MP26
5	MP34
6	MP27
7	MP35
8	MP28
9	MP36
10	MP29
11	MP37
12	MP30
13	MP38
14	MP31
15	MP39
16	MP32
17	MP40
18	Gene Ruler
Well number	Sample
1	Gene Ruler
2	MP41
3	MP49
4	MP42
5	MP50
6	MP43
7	MP51
8	MP44
9	MP52
10	MP45
11	MP53
12	MP46
13	MP54
14	MP47
15	MP55
16	MP48
17	MP56
18	Gene Ruler
Well number	Sample
1	Gene Ruler
2	MP57
3	Empty
4	MP58
5	Empty
6	MP59
7	Empty
8	CBS8507
9	Empty
10	CBS10435
11	Empty
12	H2O
13	Empty
14	CBS8507+CBS10435
15	Empty
16	Empty
17	Gene Ruler

### Sheet: H
H. Amplicon MP311-MP312 digested with EcoRI
Well number	Sample
1	Gene Ruler
2	MP9
3	MP17
4	MP10
5	MP18
6	MP11
7	MP19
8	MP12
9	MP20
10	MP13
11	MP21
12	MP14
13	MP22
14	MP15
15	MP23
16	MP16
17	MP24
18	Gene Ruler
Well number	Sample
1	Gene Ruler
2	MP25
3	MP33
4	MP26
5	MP34
6	MP27
7	MP35
8	MP28
9	MP36
10	MP29
11	MP37
12	MP30
13	MP38
14	MP31
15	MP39
16	MP32
17	MP40
18	Gene Ruler
Well number	Sample
1	Gene Ruler
2	MP41
3	MP49
4	MP42
5	MP50
6	MP43
7	MP51
8	MP44
9	MP52
10	MP45
11	MP53
12	MP46
13	MP54
14	MP47
15	MP55
16	MP48
17	MP56
18	Gene Ruler
Well number	Sample
1	Gene Ruler
2	MP57
3	Empty
4	MP58
5	Empty
6	MP59
7	Empty
8	CBS8507
9	Empty
10	CBS10435
11	Empty
12	H2O
13	Empty
14	CBS8507+CBS10435
15	Empty
16	Empty
17	Gene Ruler

### Sheet: I
I. Amplicon MP313-MP314 digested with ClaI
Well number	Sample
1	Gene Ruler
2	MP9
3	MP17
4	MP10
5	MP18
6	MP11
7	MP19
8	MP12
9	MP20
10	MP13
11	MP21
12	MP14
13	MP22
14	MP15
15	MP23
16	MP16
17	MP24
18	Gene Ruler
Well number	Sample
1	Gene Ruler
2	MP25
3	MP33
4	MP26
5	MP34
6	MP27
7	MP35
8	MP28
9	MP36
10	MP29
11	MP37
12	MP30
13	MP38
14	MP31
15	MP39
16	MP32
17	MP40
18	Gene Ruler
Well number	Sample
1	Gene Ruler
2	MP41
3	MP49
4	MP42
5	MP50
6	MP43
7	MP51
8	MP44
9	MP52
10	MP45
11	MP53
12	MP46
13	MP54
14	MP47
15	MP55
16	MP48
17	MP56
18	Gene Ruler
Well number	Sample
1	Gene Ruler
2	MP57
3	Empty
4	MP58
5	Empty
6	MP59
7	Empty
8	CBS8507
9	Empty
10	CBS10435
11	Empty
12	H2O
13	Empty
14	CBS8507+CBS10435
15	Empty
16	Empty
17	Gene Ruler
